# Spatial transcriptomics unveils the *in situ* cellular and molecular hallmarks of the lung in fatal COVID-19

**DOI:** 10.1101/2024.07.03.601404

**Authors:** Carlos A. Garcia-Prieto, Eva Musulen, Veronica Davalos, Gerardo Ferrer, Daniela Grases, Eduard Porta, Belén Pérez-Miés, Tamara Caniego-Casas, José Palacios, Xavier Saenz-Sardà, Elisabet Englund, Manel Esteller

## Abstract

Severe Coronavirus disease 2019 (COVID-19) induces heterogeneous and progressive diffuse alveolar damage (DAD) highly disrupting lung tissue architecture and homeostasis, hampering disease management leading to fatal outcomes. Characterizing DAD pathophysiology across disease progression is of ultimate importance to better understand the molecular and cellular features driving different DAD patterns and to optimize treatment strategies. To contextualize the interplay between cell types and assess their distribution, spatial transcriptomics (ST) techniques have emerged, allowing unprecedented resolution to investigate spatial architecture of tissues. To this end, post-mortem lung tissue provides valuable insights into cellular composition and their spatial relationships at the time of death. Here, we have leveraged VisumST technology in post-mortem COVID-19 induced acute and proliferative DAD lungs including control samples with normal morphological appearance, to unravel the immunopathological mechanisms underlying DAD, providing novel insights into cellular and molecular communication events driving DAD progression in fatal COVID-19. We report a progressive loss of endothelial cell types, pneumocytes type I and natural killer cells coupled with a continuous increase of myeloid and stromal cells, mostly peribronchial fibroblasts, over disease progression. Spatial organization analysis identified variable cellular compartments, ranging from major compartments defined by cell type lineages in control lungs to increased and more specific compartmentalization including immune-specific clusters across DAD spectrum. Importantly, spatially informed ligand-receptor interaction (LRI) analysis revealed an intercellular communication signature defining COVID-19 induced DAD lungs. Transcription factor (TF) activity enrichment analysis identified TGF-B pathway as DAD driver, highlighting SMAD3 and SMAD7 TFs activity role during lung fibrosis. Integration of deregulated LRIs and TFs activity allowed us to propose a downstream intracellular signaling pathway in peribronchial fibroblasts, suggesting potential novel therapeutic targets. Finally, spatio-temporal trajectories analysis provided insights into the alveolar epithelium regeneration program, characterizing markers of pneumocytes type II differentiation towards pneumocytes type I. In conclusion, we provide a spatial characterization of lung tissue architecture upon COVID-19 induced DAD progression, identifying molecular and cellular hallmarks that may help optimize treatment and patient management.
