## Supplementary material for "Spatial transcriptomics unveils the *in situ* cellular and molecular hallmarks of the lung in fatal COVID-19": Table S1

### Sheet: Hoja 1 - bivariate_LR_nmf_loadi
Table S1
LRI	Factor3 loadings
TIMP1^CD63	2.09234
APP^CD74	1.98517
CD99^CD81	1.53249
LUM^ITGB1	1.47591
APP^APLP2	1.46553
COL1A2^CD44	1.37003
FN1^CD44	1.36051
FN1^PLAUR	1.35825
LGALS1^ITGB1	1.34889
LGALS3BP^ITGB1	1.32495
VWF^ITGB1	1.30687
COL1A1^CD44	1.28926
S100A9^ITGB2	1.25919
S100A9^AGER	1.24857
A2M^LRP1	1.2357
S100A9^CD68	1.22836
PSAP^LRP1	1.22575
C3^CD81	1.22502
APP^AGER	1.21755
SPARC^ENG	1.21518
VIM^CD44	1.21139
MMP2^PECAM1	1.20433
S100A8^AGER	1.1849
S100A8^ITGB2	1.17922
FBLN1^ITGB1	1.17045
FBN1^ITGB1	1.15694
APOE^LRP1	1.15575
COL6A3^CD44	1.15479
TGM2^ITGB1	1.14791
APP^LRP1	1.13751
CALM3^AQP1	1.13727
S100A8^CD68	1.13048
ICAM1^MUC1	1.13018
HLA-A^APLP2	1.12186
TIMP3^CD44	1.1134
COL6A2^CD44	1.10896
APP^LRP10	1.0495
C1QB^LRP1	1.04246
SPON2^ITGB1	1.04167
ADAM9^ITGB1	1.03633
COL4A1^CD44	1.0281
COL6A1^CD44	1.01511
COL1A1^ITGA5	1.00034
VWF^LRP1	0.97798
MFGE8^PDGFRB	0.962193
VCAN^ITGB1	0.944395
COL1A2^CD93	0.928697
CALR^LRP1	0.926256
TIMP2^ITGB1	0.915804
THBS1^LRP1	0.912368
HSPG2^ITGB1	0.900481
COL1A1^CD93	0.873117
SERPINE1^PLAUR	0.861277
SPON2^ITGB2	0.860694
C3^LRP1	0.850713
SERPINE1^LRP1	0.826237
COL4A2^CD44	0.791061
LRPAP1^LRP1	0.741657
TNC^ITGA5	0.74013
CCN2^ITGB2	0.716825
COL4A1^CD93	0.716457
C3^IFITM1	0.713471
CD14^ITGB1	0.712304
LAMC1^CD44	0.704624
VCAN^CD44	0.701857
CD14^ITGB2	0.695542
CCN1^ITGB2	0.695332
LAMB1^CD44	0.692882
COPA^CD74	0.683317
HSPG2^LRP1	0.672941
FBN1^ITGA5	0.66783
TIMP2^CD44	0.658276
MIF^CD44_CD74	0.620558
CCN2^LRP1	0.618798
LGALS1^PTPRC	0.608755
LAMA2^CD44	0.60538
CXCL12^ITGB1	0.593529
SERPING1^LRP1	0.587801
SPON2^ITGA5	0.585185
GPC3^CD81	0.579746
LAMA4^CD44	0.578768
LAMB2^CD44	0.571077
TNC^SDC4	0.553687
SERPINF1^PLXDC2	0.550056
APP^NCSTN	0.54184
ICAM1^CAV1	0.540997
CALM3^MYLK	0.535812
HMGB1^AGER	0.506406
COL4A2^CD93	0.506259
THBS1^SDC4	0.493511
CALR^ITGA3	0.46271
TGM2^SDC4	0.459577
AGRN^ITGB1	0.447833
CCN2^ITGA5	0.424735
C3^NRP1	0.419094
TGFB1^ITGB1	0.396561
ADAM9^ITGA3	0.391253
CCN1^ITGA5	0.376129
GPC3^LRP1	0.37005
ADM^RAMP3	0.369791
C1QA^CD93	0.36832
CALR^SCARF1	0.365399
ADAM9^ITGB5	0.356299
COL4A2^ITGB5	0.35188
TFPI^LRP1	0.351218
SERPINE1^ITGB5	0.335476
MFGE8^ITGB5	0.33203
GNAI2^CAV1	0.32708
COL18A1^ITGA5	0.31278
LGALS3^ENG	0.281318
AGRN^LRP1	0.279063
JAM3^ITGB1	0.258014
CXCL12^ITGA5	0.255141
GNAS^VIPR1	0.251184
TNC^PTPRB	0.24527
LAMA5^CD44	0.235285
CCN1^CAV1	0.229856
TIMP2^ITGA3	0.225248
CCN1^SDC4	0.213562
GRN^TNFRSF1A	0.208679
TGFB1^ENG	0.204552
COL18A1^GPC4	0.189534
TLN1^ITGB5	0.177068
GNAI2^F2R	0.172996
ANXA1^DYSF	0.157365
CCN1^ITGB5	0.151586
VEGFA^ITGB1	0.151147
COL18A1^ITGA3	0.150229
PDGFB^LRP1	0.144652
LGALS3^MCAM	0.133478
LTBP3^ITGB5	0.132612
HMGB1^THBD	0.12946
CXCL12^SDC4	0.129387
COL18A1^ITGB5	0.124697
VEGFA^CD44	0.108518
TFPI^SDC4	0.0647555
LAMA5^BCAM	0.0556559
ADM^VIPR1	0.0543911
ADM^CALCRL	0.0173552
TGFB1^CAV1	0.00545797
TGFB1^ACVRL1	0.0054426
CD55^ADGRE5	0
VEGFA^NRP1	0
VCL^ITGB5	0
LTBP1^ITGB5	0
TGFB1^ITGB5	0
