## Supplementary material for "Spatial transcriptomics unveils the *in situ* cellular and molecular hallmarks of the lung in fatal COVID-19": Table S2

### Sheet: Hoja 1 - Collectri_mlm_conditio
Table S2
group	reference	names	statistic	meanchange	pvals	pvals_adj
Acute	rest	SMAD7	94.6339	1.42433	0	0
Acute	rest	MZF1	92.8901	0.726708	0	0
Acute	rest	SREBF2	87.1071	0.758826	0	0
Acute	rest	NRF1	83.497	0.664286	0	0
Acute	rest	CIITA	82.4632	0.764748	0	0
Acute	rest	BRCA1	76.6057	0.682441	0	0
Acute	rest	HEY2	75.8411	0.635913	0	0
Acute	rest	HOXB7	75.7292	0.59063	0	0
Acute	rest	PITX1	74.0062	0.563693	0	0
Acute	rest	RARA	72.1895	0.600015	0	0
Control	rest	SMAD2	149.287	2.11068	0	0
Control	rest	SMAD7	129.858	2.45377	0	0
Control	rest	PAX7	122.506	1.60217	0	0
Control	rest	NFIL3	115.582	1.32127	0	0
Control	rest	ETV5	102.882	1.54859	0	0
Control	rest	EOMES	99.8292	1.10885	0	0
Control	rest	TGFB1I1	95.6693	1.13899	0	0
Control	rest	IKZF1	95.5122	1.19197	0	0
Control	rest	DMTF1	92.6784	1.09778	0	0
Control	rest	IRF2	88.7069	1.02767	0	0
Proliferative	rest	LMX1B	246.008	2.46224	0	0
Proliferative	rest	FOSB	232.635	2.15511	0	0
Proliferative	rest	SMAD3	193.746	1.92152	0	0
Proliferative	rest	MYB	188.634	1.4231	0	0
Proliferative	rest	BHLHA15	186.785	1.00666	0	0
Proliferative	rest	NKX2-1	179.464	1.40823	0	0
Proliferative	rest	ELF4	177.739	1.37538	0	0
Proliferative	rest	SP7	171.968	1.17474	0	0
Proliferative	rest	ZEB2	161.07	1.06228	0	0
Proliferative	rest	ZNF384	160.747	0.984791	0	0
